# Repression by the *Arabidopsis* TOPLESS corepressor requires association with the core Mediator complex

**DOI:** 10.1101/2020.03.04.976134

**Authors:** Alexander R. Leydon, Wei Wang, Hardik P. Gala, Sabrina Gilmour, Samuel Juarez-Solis, Mollye L. Zahler, Joseph E. Zemke, Ning Zheng, Jennifer L. Nemhauser

**Affiliations:** Department of Biology, University of Washington; Department of Pharmacology; Howard Hughes Medical Institute, University of Washington

**Keywords:** Corepressors, Transcriptional Repression, Mediator, Tup1, TOPLESS

## Abstract

The plant corepressor TOPLESS (TPL) is recruited to a large number of loci that are selectively induced in response to developmental or environmental cues, yet the mechanisms by which it inhibits expression in the absence of these stimuli is poorly understood. Previously, we had used the N-terminus of *Arabidopsis thaliana* TPL to enable repression of a synthetic auxin response circuit in *Saccharomyces cerevisiae* (yeast). Here, we leveraged the yeast system to interrogate the relationship between TPL structure and function, specifically scanning for repression domains. We identified a potent repression domain in Helix 8 located within the CRA domain, which directly interacted with the Mediator middle domain subunits Med21 and Med10. Interactions between TPL and Mediator were required to fully repress transcription in both yeast and plants. In contrast, we found that multimer formation, a conserved feature of many corepressors, had minimal influence on the repression strength of TPL.
