## Supplemental_Plasmid_List for "Repression by the *Arabidopsis* TOPLESS corepressor requires association with the core Mediator complex"

### Sheet: NemLab
pNL	plasmid name	vector	bacterial res	plant res
2046	TPLN188-GST	Ning Lab Vector	Carb
2043	TPLN188-Dimer-GST	Ning Lab Vector	Carb
	TPLN188-Monomer-GST	Ning Lab Vector	Carb
2485	pGII_pUAS_1xHA-TPLN188-IAA14(2444)_ttRBSC	pGII	Kan
2482	pGII_pUAS_2xHA-TPLN188-IAA14(2444)_ttRBSC	pGII	Kan
2502	pGII_pUAS_2xHA-TPLN188-IAA14_DelBsaI_ttRBSC	pGII	Kan
2532	pGII_pUAS_2xHA-TPLN188-F10A-IAA14_DelBsaI_ttRBSC	pGII	Kan
2530	pGII_pUAS_2xHA-TPLH1-2-IAA14_DelBsaI_ttRBSC	pGII	Kan
2529	pGII_pUAS_2xHA-TPLH1-IAA14_DelBsaI_ttRBSC	pGII	Kan
2534	pGII_pUAS_2xHA-TPLH3-9-IAA14_DelBsaI_ttRBSC	pGII	Kan
2531	pGII_pUAS_2xHA-TPLH1-5-IAA14_DelBsaI_ttRBSC	pGII	Kan
2606	pGII_pUAS_2xHA-TPLN188-tetratripmut-IAA14_DelBsaI_ttRBSC	pGII	Kan
2642	pGII_pUAS_2xHA-TPLH3-9-V145A-IAA14_DelBsaI_ttRBSC	pGII	Kan
2641	pGII_pUAS_2xHA-TPLN188-V145A-IAA14_DelBsaI_ttRBSC	pGII	Kan
2640	pGII_pUAS_2xHA-TPLN188_DelBsaI_ttRBSC	pGII	Kan
2639	pGII_pUAS_2xHA-IAA14_DelBsaI_ttRBSC	pGII	Kan
2631	pGII_pUAS_2xHA-TPLH1-5-F10A-IAA14_DelBsaI_ttRBSC	pGII	Kan
2630	pGII_pUAS_2xHA-TPLH1-2-F10A-IAA14_DelBsaI_ttRBSC	pGII	Kan
2629	pGII_pUAS_2xHA-TPLH1-F10A-IAA14_DelBsaI_ttRBSC	pGII	Kan
2651	pGII_pUAS-MED21-ttRBSC	pGII	Kan
2650	pGII_pUAS-MED21-1xFLAG-ttRBSC	pGII	Kan
2670	pGII_pUAS_2xHA-TPLN188-Ldimer+L8S,F15Y-IAA14_ttRBSC	pGII	Kan
2669	pGII_pUAS_2xHA-TPLN188-MonV2-IAA14_ttRBSC	pGII	Kan
2734	pGII_pUAS_2xHA-TPLN188[V145AE146AK148AK149A]-IAA14_DelBsaI_ttRBSC	pGII	Kan
2736	pGII_pUAS_2xHA-TPLN188_Monv2_[V145AE146AK148AK149A]-IAA14_DelBsaI_ttRBSC	pGII	Kan
2735	pGII_pUAS_2xHA-TPLH3-9[V145AE146AK148AK149A]-IAA14_DelBsaI_ttRBSC	pGII	Kan
2611	pGII_pUAS_2xHA-TPLN188-Ldimer-IAA14_DelBsaI_ttRBSC	pGII
2365	TBL1-H1-IAA3	pGP4G	CARB
2364	TBL1-H1-2-IAA3	pGP4G	CARB
2413	pGP4G-2xHA-TPLN188-IAA14_del1-86	pGP4G	CARB
2412	pGP4G-2xHA-TPLN188-GSlinker-IAA14PB1	pGP4G	CARB
2415	pGP4G-2xHA-TPLN188-IAA14_EARtoAxAxA	pGP4G	CARB
2414	pGP4G-2xHA-TPLN188-IAA14_slrMut(P306S)	pGP4G	CARB
2444	pGP4G-2xHA-TPLN188-IAA14_slrMut(P306S), EARtoAxAxA	pGP4G	CARB
2457	pGP4G-2xHA-TPLH1-IAA14	pGP4G	CARB
2456	pGP4G-2xHA-TPLN188-IAA14_N176H	pGP4G	CARB
2569	pGP4G-TPLH3-8-R140A-IAA3	pGP4G	CARB
2568	pGP4G-TPLH3-8-I142A-IAA3	pGP4G	CARB
2567	pGP4G-TPLH3-8-V145A-IAA3	pGP4G	CARB
2566	pGP4G-TPLH3-8-E146A-IAA3	pGP4G	CARB
2565	pGP4G-TPLH3-8-K148A-IAA3	pGP4G	CARB
2564	pGP4G-TPLH3-8-K149A-IAA3	pGP4G	CARB
2570	pGP4G-TPLH3-8-S138A-IAA3	pGP4G	CARB
2563	pGP4G-TPLH3-8-E152A-IAA3	pGP4G	CARB
2380	4G-TPLH1_R6A-IAA3	pGP4G	CARB
2379	4G-TPLH1_E7A-IAA3	pGP4G	CARB
2377	4G-TPLH1_F10A-IAA3	pGP4G	CARB
2376	4G-TPLH1_Q14A-IAA3	pGP4G	CARB
2375	4G-TPLH1_D17A-IAA3	pGP4G	CARB
2374	4G-TPLH1_E18A-IAA3	pGP4G	CARB
2373	4G-TPLH1_D17AE18A-IAA3	pGP4G	CARB
2378	4G-TPLH1_R6AE7A-IAA3	pGP4G	CARB
2332	pGP4G-TPLH3-8-IAA3	pGP4G	CARB
2333	pGP4G-TPLH3-7-IAA3	pGP4G	CARB
2327	pGP4G-TPLN188-IAA14PB1	pGP4G	CARB
2328	pGP4G-TPLN188-2xHA-IAA14PB1	pGP4G	CARB
2069	TPLN188-LDimer-K102A,T116A,Q117S,E122S-IAA3	pGP4G2	Carb
2068	TPLN188-L28E-IAA3	pGP4G2	Carb
2067	TPLN188-F15D,L16D-IAA3	pGP4G2	Carb
2066	TPLN188-L8R,V9D,I11D-IAA3	pGP4G2	Carb
2065	TPLN188-IAA3	pGP4G2	Carb
2064	TPLHelix1-2-IAA3	pGP4G2	Carb
2063	TPLHelix1-3-IAA3	pGP4G2	Carb
2062	TPLHelix1-4-IAA3	pGP4G2	Carb
2061	TPLHelix1-5-IAA3	pGP4G2	Carb
2060	TPLHelix1-6-IAA3	pGP4G2	Carb
2059	TPLHelix1-7-IAA3	pGP4G2	Carb
2058	TPLHelix1-8-IAA3	pGP4G2	Carb
2130	4G-IAA3	pGP4G2	Carb
2131	4G-TPLHelix1-IAA3	pGP4G2	Carb
2132	4G-TBL1_Nterminus-IAA3	pGP4G2	Carb
2134	4G-TPL-N188	pGP4G2	Carb
2133	4G-TLE_Nterminus-IAA3	pGP4G2	Carb
2144	4G-TPLH1-2+F15A-IAA3	pGP4G2	Carb
2143	4G-TPLH1-2+F15Y-IAA3	pGP4G2	Carb
2142	4G-TPLH1-2+F15R-IAA3	pGP4G2	Carb
2141	4G-TPLH1-2+F15D-IAA3	pGP4G2	Carb
2140	4G-TPLH1-2+FL->DD-IAA3	pGP4G2	Carb
2139	4G-TPL-LDimer+F15A-IAA3	pGP4G2	Carb
2138	4G-TPL-LDimer+F15Y-IAA3	pGP4G2	Carb
2137	4G-TPL-LDimer+F15R-IAA3	pGP4G2	Carb
2136	4G-TPL-LDimer+F15D-IAA3	pGP4G2	Carb
2135	4G-TPL-LDimer+FL->DD-IAA3	pGP4G2	Carb
2171	4G-TPLN188-LDimer-K102A,T116A,Q117S,E122S-F15Y,I12T-IAA3	pGP4G2	Carb
2170	4G-TPLH1-2-L15Y,L8S-IAA3	pGP4G2	Carb
2168	4G-TPLHelix1-2:8linker-9_IAA3	pGP4G2	Carb
2164	4G-TPLHelix1-2:8+8linker-IAA3	pGP4G2	Carb
2163	4G-TPLHelix8linker-IAA3	pGP4G2	Carb
2162	4G-TPLHelix8+8linker-IAA3	pGP4G2	Carb
2160	4G-TPLHelix2-IAA3	pGP4G2	Carb
2161	4G-TPLHelix1-8_del8link-IAA3	pGP4G2	Carb
2180	4G-TPLN188-LDimer-[K102A,T116A,Q117S,E122S+F15Y,T24A,E31S]-IAA3	pGP4G2	Carb
2179	4G-TPLH1-2-L15Y,S5A,E19S-IAA3	pGP4G2	Carb
2178	4G-TPLN188-LDimer-[K102A,T116A,Q117S,E122S+F15Y,S5A,E19S]-IAA3	pGP4G2	Carb
2177	4G-TPLH1-2-L15Y,L8S,I12T-IAA3	pGP4G2	Carb
2176	4G-TPLN188-LDimer-[K102A,T116A,Q117S,E122S+F15Y,L8S,I12T]-IAA3	pGP4G2	Carb
2172	4G-TPLH1-2-L15Y,I12T-IAA3	pGP4G2	Carb
2169	4G-TPLN188-LDimer-K102A,T116A,Q117S,E122S-F15Y,L8S-IAA3	pGP4G2	Carb
2225	TPLN188_DelLisH-IAA3	pGP4G2	Amp
2253	pGP4G2-1xHA-TPLHelix1-2-IAA3	pGP4G2	Amp
2251	4G-TPLN188-Monomer1-[K102A,T116A,Q117S,E122S+F15Y,L82,T24A,E31S]-IAA3	pGP4G2	Amp
2256	pGP4G2-2xHA-TPLN188-IAA3	pGP4G2	Amp
2255	pGP4G2-1xHA-TPLN188-IAA3	pGP4G2	Amp
2252	4G-TPLN188-Monomer2-[K102A,T116A,Q117S,E122S+F15Y,L8S,S5A,E19S]-IAA3	pGP4G2	Amp
2249	pGP4G2-TPLH2-IAA3	pGP4G2	Amp
2254	pGP4G2-2xHA-TPLHelix1-2-IAA3	pGP4G2	Amp
2666	pGP4G2-TPLN188-IAA3-V145AE146AK148AK149A	pGP4G2	Carb
2665	pGP4G2-TPLN188-IAA3-K148AK149A	pGP4G2	Carb
2664	pGP4G2-TPLN188-IAA3-V145AE146A	pGP4G2	Carb
2663	pGP4G2-TPLN188-IAA3-K149A	pGP4G2	Carb
2662	pGP4G2-TPLN188-IAA3-K148A	pGP4G2	Carb
2660	pGP4G2-TPLN188-IAA3-V145A	pGP4G2	Carb
2661	pGP4G2-TPLN188-IAA3-E146A	pGP4G2	Carb
2720	pGP4G2-TPL3-9-IAA3-V145AE146AK148AK149A	pGP4G2	Carb
2728	pGP4G-TPLH3-8-IAA3-V145AE146AK148AK149A	pGP4G2	Carb
2550	4G-TPLN188-LDimer-K102A,T116A,Q117S,E122S-F15Y,L8S,S5A-IAA3	pGP4G2	Carb
2476	4G-2xHA-TPLN188-IAA14(P306S,mEAR,mBsaI)	pGP4G2	CARB
2183	4G-TPLH1-2-L15Y,E23S,L27S-IAA3	pGP4G2	Carb
2182	4G-TPLN188-LDimer-[K102A,T116A,Q117S,E122S+F15Y,E23S,L27S]-IAA3	pGP4G2	Carb
2181	4G-TPLH1-2-L15Y,T24A,E31S-IAA3	pGP4G2	Carb

### Sheet: Addgene
pNL #	Plasmid	Purpose	Antibiotic	Plasmid Host Species	Backbone	Method of Cloning
2384	lvl1_LVA6-pP3_2x-UbiVenus-ttCYC1-RVA2	VEGAS constructing SPARC	Carb	E. coli	2282	Golden Gate
2383	lvl1_LVA5-pADH1-ARF19-ttADH1-RVA6	VEGAS constructing SPARC	Carb	E. coli	2282	Golden Gate
2382	lvl1_LVA4-pLEU2-LEU2-ttLEU2-RVA5	VEGAS constructing SPARC	Carb	E. coli	2282	Golden Gate
2387	lvl1_LVA6-pTT7new-UbiVenus-ttCYC1-RVA2	VEGAS constructing SPARC	Carb	E. coli	2282	Golden Gate
2381	lvl1_LVA3-pRPS2-AtAFB2-ttCIT1-RVA4	VEGAS constructing SPARC	Carb	E. coli	2282	Golden Gate
2370	lvl1_LVA1-pGPD-TPLHN188-IAA14-ttACS2-RVA3	VEGAS constructing SPARC	Carb	E. coli	2282	Golden Gate
2369	lvl1_LVA1-pGPD-TPLH1-H5-IAA14-ttACS2-RVA3	VEGAS constructing SPARC	Carb	E. coli	2282	Golden Gate
2367	lvl1_LVA1-pGPD-IAA14-ttACS2-RVA3	VEGAS constructing SPARC	Carb	E. coli	2282	Golden Gate
2402	pSLAClvl2+pTDH3-IAA14-ttACS_pRPS2-AtAFB2-ttCIT1_LEU2_pADH1-ARF19-ttADH1_pP3(2x)-UbiVenus-ttCYC1	SPARC IAA14	Carb	E. coli, S. Cerevisiae	2395	VEGAS assembly
2403	pSLAClvl2+pTDH3-TPLH1-H5-IAA14-ttACS_pRPS2-AtAFB2-ttCIT1_LEU2_pADH1-ARF19-ttADH1_pP3(2x)-UbiVenus-ttCYC1	SPARC TPLH1-H5	Carb	E. coli, S. Cerevisiae	2395	VEGAS assembly
2404	pSLAClvl2+pTDH3-TPLN188-IAA14-ttACS_pRPS2-AtAFB2-ttCIT1_LEU2_pADH1-ARF19-ttADH1_pP3(2x)-UbiVenus-ttCYC1	SPARC TPLN188	Carb	E. coli, S. Cerevisiae	2395	VEGAS assembly
2395	pSLAC-lvl2+ARS/CEN	SPARC level 2 destination plasmid	Carb	E. coli	pTwist Amp High Copy	Twist Synthesized, Golden Gate to add ARS/CEN
2282	pSLAC-lvl1	SPARC level 1 destination plasmid	Carb	E. coli	pTwist Amp High Copy	Twist Synthesized
2498	pFA6a-TUP1AA-cTUP1-FRB-kanMX6-3pTUP1	Anchor Away	Carb	E. coli	pFA6a	Gibson cloned
2580	pFA6a-CYC8AA-cCYC8-FRB-kanMX6-3pCYC8	Anchor Away	Carb	E. coli	pFA6a	Gibson cloned
2464	pFA6a-MED21AA-cSRB7-FRB-kanMX6-3pSRB7	Anchor Away	Carb	E. coli	pFA6a	Gibson cloned
2528	pFA6a-del2-7SRB7-FRB-kanMX6-3pSRB7	Anchor Away	Carb	E. coli	pFA6a	Gibson cloned
2527	pFA6a-del2-5SRB7-FRB-kanMX6-3pSRB7	Anchor Away	Carb	E. coli	pFA6a	Gibson cloned
2526	pFA6a-del2-5SRB7-FRB-kanMX6-3pSRB7	Anchor Away	Carb	E. coli	pFA6a	Gibson cloned
2693	pFA6a-AtN-ScSRB7-FRB-kanMX6-3pSRB7	N-Swapped MED21 (At/Sc)	Carb	E. coli	pFA6a	Gibson cloned
2158	pMetOYC-Dest	cytoSUS	Chlor + Amp	E. coli, S. Cerevisiae	pMetOYC-Dest	Addgene
2155	pNX32-Dest	cytoSUS	Chlor + Amp	E. coli, S. Cerevisiae	pNX32-Dest	Addgene
2156	pXN21-Dest	cytoSUS	Chlor + Amp	E. coli, S. Cerevisiae	pXN21-Dest	Addgene
2265	pNX32-NUB-3xHA	cytoSUS	Carb	E. coli, S. Cerevisiae	pNX32	Site directed mutagenesis
2203	pNX32_IAA3	cytoSUS	Carb	E. coli, S. Cerevisiae	pNX32	Gibson cloned
2201	pNX32_TPLN188	cytoSUS	Carb	E. coli, S. Cerevisiae	pNX32	Gibson cloned
2273	pNX32_TPLNH1	cytoSUS	Carb	E. coli, S. Cerevisiae	pNX32	Gibson cloned
2266	pNX32_TPLNH1-H2	cytoSUS	Carb	E. coli, S. Cerevisiae	pNX32	Gibson cloned
2267	pNX32_TPLH1-H3	cytoSUS	Carb	E. coli, S. Cerevisiae	pNX32	Gibson cloned
2268	pNX32_TPLNH1-H4	cytoSUS	Carb	E. coli, S. Cerevisiae	pNX32	Gibson cloned
2269	pNX32_TPLNH1-H5	cytoSUS	Carb	E. coli, S. Cerevisiae	pNX32	Gibson cloned
2270	pNX32_TPLNH1-H6	cytoSUS	Carb	E. coli, S. Cerevisiae	pNX32	Gibson cloned
2271	pNX32_TPLNH1-H7	cytoSUS	Carb	E. coli, S. Cerevisiae	pNX32	Gibson cloned
2272	pNX32_TPLNH1-H8	cytoSUS	Carb	E. coli, S. Cerevisiae	pNX32	Gibson cloned
2208	pNX32_HDA9	cytoSUS	Carb	E. coli, S. Cerevisiae	pNX32	Gibson cloned
2207	pNX32_HEN3	cytoSUS	Carb	E. coli, S. Cerevisiae	pNX32	Gibson cloned
2206	pNX32_SAP18	cytoSUS	Carb	E. coli, S. Cerevisiae	pNX32	Gibson cloned
2205	pNX32_HDA6	cytoSUS	Carb	E. coli, S. Cerevisiae	pNX32	Gibson cloned
2264	pNX32_AtHIS4	cytoSUS	Carb	E. coli, S. Cerevisiae	pNX32	Gibson cloned
2447	pNX32_AtHIS4-Nterm	cytoSUS	Carb	E. coli, S. Cerevisiae	pNX32	Gibson cloned
2275	pNX32_AtMED21	cytoSUS	Carb	E. coli, S. Cerevisiae	pNX32	Gibson cloned
2289	pNX32_CYCC	cytoSUS	Carb	E. coli, S. Cerevisiae	pNX32	Gibson cloned
2287	pNX32_AtMED13C	cytoSUS	Carb	E. coli, S. Cerevisiae	pNX32	Gibson cloned
2285	pNX32_AtMED13N	cytoSUS	Carb	E. coli, S. Cerevisiae	pNX32	Gibson cloned
2305	pNX32_SUVH3	cytoSUS	Carb	E. coli, S. Cerevisiae	pNX32	Gibson cloned
2304	pNX32_HD1	cytoSUS	Carb	E. coli, S. Cerevisiae	pNX32	Gibson cloned
2363	pNX32_AtMED21N31	cytoSUS	Carb	E. coli, S. Cerevisiae	pNX32	Gibson cloned
2465	pNX32_ScMED21	cytoSUS	Carb	E. coli, S. Cerevisiae	pNX32	Gibson cloned
2581	pNX32_AtMED18	cytoSUS	Carb	E. coli, S. Cerevisiae	pNX32	Gibson cloned
2579	pNX32_TPLMonomer	cytoSUS	Carb	E. coli, S. Cerevisiae	pNX32	Gibson cloned
2578	pNX32_TPLDimer	cytoSUS	Carb	E. coli, S. Cerevisiae	pNX32	Gibson cloned
2574	pNX32_Del7-AtMED21	cytoSUS	Carb	E. coli, S. Cerevisiae	pNX32	Gibson cloned
2576	pNX32_Del3-AtMED21	cytoSUS	Carb	E. coli, S. Cerevisiae	pNX32	Gibson cloned
2575	pNX32_Del5-AtMED21	cytoSUS	Carb	E. coli, S. Cerevisiae	pNX32	Gibson cloned
2686	pNX32_TBL1	cytoSUS	Carb	E. coli, S. Cerevisiae	pNX32	Gibson cloned
2452	pNX32_TPLH3-H9	cytoSUS	Carb	E. coli, S. Cerevisiae	pNX32	Gibson cloned
2204	pXN21_AtHIS4	cytoSUS	Carb	E. coli, S. Cerevisiae	pXN21	Gibson cloned
2202	pXN21_IAA3	cytoSUS	Carb	E. coli, S. Cerevisiae	pXN21	Gibson cloned
2288	pXN21_CYCC	cytoSUS	Carb	E. coli, S. Cerevisiae	pXN21	Gibson cloned
2286	pXN21_AtMED13C	cytoSUS	Carb	E. coli, S. Cerevisiae	pXN21	Gibson cloned
2284	pXN21_AtMED13N	cytoSUS	Carb	E. coli, S. Cerevisiae	pXN21	Gibson cloned
2455	pXN21_TPLN188	cytoSUS	Carb	E. coli, S. Cerevisiae	pXN21	Gibson cloned
2199	pMetOYC_TPLN188	cytoSUS	Carb	E. coli, S. Cerevisiae	pMetOYC	Gibson cloned
2685	pMetOYC_TBL1	cytoSUS	Carb	E. coli, S. Cerevisiae	pMetOYC	Gibson cloned
2466	pMetOYC_TPLH1-H7	cytoSUS	Carb	E. coli, S. Cerevisiae	pMetOYC	Gibson cloned
2459	pMetOYC_TPLH2-H9	cytoSUS	Carb	E. coli, S. Cerevisiae	pMetOYC	Gibson cloned
2649	pMetOYC_TPLMonomer	cytoSUS	Carb	E. coli, S. Cerevisiae	pMetOYC	Gibson cloned
2659	pMetOYC_TPLN188-V145AE146AK148AK149A	cytoSUS	Carb	E. coli, S. Cerevisiae	pMetOYC	Gibson cloned
2658	pMetOYC_TPLN188-K148AK149A	cytoSUS	Carb	E. coli, S. Cerevisiae	pMetOYC	Gibson cloned
2657	pMetOYC_TPLN188-V145AE146A	cytoSUS	Carb	E. coli, S. Cerevisiae	pMetOYC	Gibson cloned
2656	pMetOYC_TPLN188-K149A	cytoSUS	Carb	E. coli, S. Cerevisiae	pMetOYC	Gibson cloned
2655	pMetOYC_TPLN188-K148A	cytoSUS	Carb	E. coli, S. Cerevisiae	pMetOYC	Gibson cloned
2654	pMetOYC_TPLN188-E146A	cytoSUS	Carb	E. coli, S. Cerevisiae	pMetOYC	Gibson cloned
2653	pMetOYC_TPLN188-V145A	cytoSUS	Carb	E. coli, S. Cerevisiae	pMetOYC	Gibson cloned
2533	pGP8GALZ4_ScMED21_FLAG_WT	Inducible expression of MED21	Carb	E. coli	pGP8GALZ4	Gibson cloned
2573	pGP8GALZ4_Del7ScMED21_FLAG	Inducible expression of MED22	Carb	E. coli	pGP8GALZ4	Site directed mutagenesis
2572	pGP8GALZ4_Del5ScMED21_FLAG	Inducible expression of MED23	Carb	E. coli	pGP8GALZ4	Site directed mutagenesis
2571	pGP8GALZ4_Del3ScMED21_FLAG	Inducible expression of MED24	Carb	E. coli	pGP8GALZ4	Site directed mutagenesis
2365	pGP4G2_TBL1H1-IAA3	TBL1	Carb	E. coli	pGP4G2	Twist Synthesized
2132	pGP4G2TBL1-Nterminus-IAA3	TBL1	Carb	E. coli	pGP4G2	Twist Synthesized
2130	pGP4G2_IAA3	IAA3 control	Carb	E. coli	pGP4G2	Site directed mutagenesis
2131	pGP4G2_TPLH1-IAA3	TPL Deletion series	Carb	E. coli	pGP4G2	Site directed mutagenesis
2064	pGP4G2_TPLH1-H2-IAA3	TPL Deletion series	Carb	E. coli	pGP4G2	Site directed mutagenesis
2063	pGP4G2_TPLH1-H3-IAA3	TPL Deletion series	Carb	E. coli	pGP4G2	Site directed mutagenesis
2062	pGP4G2_TPLH1-H4-IAA3	TPL Deletion series	Carb	E. coli	pGP4G2	Site directed mutagenesis
2061	pGP4G2_TPLH1-H5-IAA3	TPL Deletion series	Carb	E. coli	pGP4G2	Site directed mutagenesis
2060	pGP4G2_TPLH1-H6-IAA3	TPL Deletion series	Carb	E. coli	pGP4G2	Site directed mutagenesis
2059	pGP4G2_TPLH1-H7-IAA3	TPL Deletion series	Carb	E. coli	pGP4G2	Site directed mutagenesis
2058	pGP4G2_TPLH1-H8-IAA3	TPL Deletion series	Carb	E. coli	pGP4G2	Site directed mutagenesis
2065	pGP4G2_TPLN188-IAA3	TPL Deletion series	Carb	E. coli	pGP4G2	Site directed mutagenesis
2332	pGP4G2_TPLH3-H8-IAA3	TPL Deletion series	Carb	E. coli	pGP4G2	Site directed mutagenesis
2333	pGP4G2_TPLH3-H7-IAA3	TPL Deletion series	Carb	E. coli	pGP4G2	Site directed mutagenesis
2163	pGP4G2_TPLH8linker-IAA3	TPL Deletion series	Carb	E. coli	pGP4G2	Site directed mutagenesis
2162	pGP4G2_TPLH8+8linker-IAA3	TPL Deletion series	Carb	E. coli	pGP4G2	Site directed mutagenesis
2160	pGP4G2_TPLH2-IAA3	TPL Deletion series	Carb	E. coli	pGP4G2	Site directed mutagenesis
2161	pGP4G2_TPLH1-8_del8link-IAA3	TPL Deletion series	Carb	E. coli	pGP4G2	Site directed mutagenesis
2225	pGP4G2_TPLH3-H9-IAA3	TPL Deletion series	Carb	E. coli	pGP4G2	Site directed mutagenesis
2249	pGP4G2_TPLH2-IAA3	TPL Deletion series	Carb	E. coli	pGP4G2	Site directed mutagenesis
2256	pGP4G2-2xHA-TPLN188-IAA3	Epitope Tagged TPL-IAA3	Carb	E. coli	pGP4G2	Site directed mutagenesis
2666	pGP4G2_TPLN188-IAA3-[V145AE146AK148AK149A]	TPL Helix 8 mutagenesis	Carb	E. coli	pGP4G2	Site directed mutagenesis
2728	pGP4G_TPLH3-8-IAA3-[V145AE146AK148AK149A]	TPL Helix 8 mutagenesis	Carb	E. coli	pGP4G2	Site directed mutagenesis
2569	pGP4G_TPLH3-H8-R140A-IAA3	TPL Helix 8 mutagenesis	Carb	E. coli	pGP4G2	Site directed mutagenesis
2568	pGP4G_TPLH3-H8-I142A-IAA3	TPL Helix 8 mutagenesis	Carb	E. coli	pGP4G2	Site directed mutagenesis
2567	pGP4G_TPLH3-H8-V145A-IAA3	TPL Helix 8 mutagenesis	Carb	E. coli	pGP4G2	Site directed mutagenesis
2566	pGP4G_TPLH3-H8-E146A-IAA3	TPL Helix 8 mutagenesis	Carb	E. coli	pGP4G2	Site directed mutagenesis
2565	pGP4G_TPLH3-H8-K148A-IAA3	TPL Helix 8 mutagenesis	Carb	E. coli	pGP4G2	Site directed mutagenesis
2564	pGP4G_TPLH3-H8-K149A-IAA3	TPL Helix 8 mutagenesis	Carb	E. coli	pGP4G2	Site directed mutagenesis
2570	pGP4G_TPLH3-H8-S138A-IAA3	TPL Helix 8 mutagenesis	Carb	E. coli	pGP4G2	Site directed mutagenesis
2563	pGP4G_TPLH3-H8-E152A-IAA3	TPL Helix 8 mutagenesis	Carb	E. coli	pGP4G2	Site directed mutagenesis
2380	pGP4G2_TPLH1_R6A-IAA3	TPL Helix 1 mutagenesis	Carb	E. coli	pGP4G2	Site directed mutagenesis
2379	pGP4G2_TPLH1_E7A-IAA3	TPL Helix 1 mutagenesis	Carb	E. coli	pGP4G2	Site directed mutagenesis
2377	pGP4G2_TPLH1_F10A-IAA3	TPL Helix 1 mutagenesis	Carb	E. coli	pGP4G2	Site directed mutagenesis
2376	pGP4G2_TPLH1_Q14A-IAA3	TPL Helix 1 mutagenesis	Carb	E. coli	pGP4G2	Site directed mutagenesis
2375	pGP4G2_TPLH1_D17A-IAA3	TPL Helix 1 mutagenesis	Carb	E. coli	pGP4G2	Site directed mutagenesis
2374	pGP4G2_TPLH1_E18A-IAA3	TPL Helix 1 mutagenesis	Carb	E. coli	pGP4G2	Site directed mutagenesis
2373	pGP4G2_TPLH1_D17AE18A-IAA3	TPL Helix 1 mutagenesis	Carb	E. coli	pGP4G2	Site directed mutagenesis
2378	pGP4G2_TPLH1_R6AE7A-IAA3	TPL Helix 1 mutagenesis	Carb	E. coli	pGP4G2	Site directed mutagenesis
2259	pGP4G_2xHA-TPLN188-IAA14	TPL-IAA14mED Optimization in yeast	Carb	E. coli	pGP4G2	Site directed mutagenesis
2413	pGP4G_2xHA-TPLN188-IAA14-del1-86	TPL-IAA14mED Optimization in yeast	Carb	E. coli	pGP4G2	Site directed mutagenesis
2412	pGP4G_2xHA-TPLN188-GSlinker-IAA14-PB1	TPL-IAA14mED Optimization in yeast	Carb	E. coli	pGP4G2	Site directed mutagenesis
2415	pGP4G_2xHA-TPLN188-IAA14-EAR-AxAxA	TPL-IAA14mED Optimization in yeast	Carb	E. coli	pGP4G2	Site directed mutagenesis
2414	pGP4G_2xHA-TPLN188-IAA14-slrMut[P306S]	TPL-IAA14mED Optimization in yeast	Carb	E. coli	pGP4G2	Site directed mutagenesis
2444	pGP4G_2xHA-TPLN188-IAA14-slrMut[P306S], EAR-AxAxA	TPL-IAA14mED Optimization in yeast	Carb	E. coli	pGP4G2	Site directed mutagenesis
2069	pGP4G2_TPLN188-LDimer-[K102A,T116A,Q117S,E122S]-IAA3	TPL-IAA14mED Optimization in yeast	Carb	E. coli	pGP4G2	Site directed mutagenesis
2252	pGP4G2_TPLN188-Monomer-[K102A,T116A,Q117S,E122S+F15Y,L8S,S5A,E19S]-IAA3	Multimer mutants	Carb	E. coli	pGP4G2	Site directed mutagenesis
2170	pGP4G2_TPLH1-H2-[F15Y,L8S]-IAA3	Multimer mutants	Carb	E. coli	pGP4G2	Site directed mutagenesis
2144	pGP4G2_TPLH1-H2-[F15A]-IAA3	Multimer mutants	Carb	E. coli	pGP4G2	Site directed mutagenesis
2143	pGP4G2_TPLH1-H2-[F15Y]-IAA3	Multimer mutants	Carb	E. coli	pGP4G2	Site directed mutagenesis
2142	pGP4G2_TPLH1-H2-[F15R]-IAA3	Multimer mutants	Carb	E. coli	pGP4G2	Site directed mutagenesis
2141	pGP4G2_TPLH1-H2-[F15D]-IAA3	Multimer mutants	Carb	E. coli	pGP4G2	Site directed mutagenesis
2139	pGP4G2_TPL-LDimer-[F15A]-IAA3	Multimer mutants	Carb	E. coli	pGP4G2	Site directed mutagenesis
2138	pGP4G2_TPL-LDimer-[F15Y]-IAA3	Multimer mutants	Carb	E. coli	pGP4G2	Site directed mutagenesis
2137	pGP4G2_TPL-LDimer-[F15R]-IAA3	Multimer mutants	Carb	E. coli	pGP4G2	Site directed mutagenesis
2136	pGP4G2_TPL-LDimer-[F15D]-IAA3	Multimer mutants	Carb	E. coli	pGP4G2	Site directed mutagenesis
2169	pGP4G2_TPLN188-Ldimer-2xmut-[K102A,T116A,Q117S,E122S-F15Y,L8S]-IAA3	Multimer mutants	Carb	E. coli	pGP4G2	Site directed mutagenesis
2647	pUBIQ10-Gal4-VP16	GAL4-VP16 Driver	Spec	E. coli, A. tumefaciens	T-DNA vector	Kind Gift from Jose Dinenny
2845	pGII_pUAS_2xHA-TPLN188-IAA14mED-ttRBSC	UAS-TPL-IAA14mED Plant Vector	Kan	E. coli, A. tumefaciens	pGreenII derivative	Golden Gate
2853	pGII_pUAS_2xHA-TPLH3-9-IAA14mED-ttRBSC	UAS-TPL-IAA14mED Plant Vector	Kan	E. coli, A. tumefaciens	pGreenII derivative	Site directed mutagenesis
2846	pGII_pUAS-2xHA-TPLH1-IAA14mED-ttRBSC	UAS-TPL-IAA14mED Plant Vector	Kan	E. coli, A. tumefaciens	pGreenII derivative	Site directed mutagenesis
2848	pGII_pUAS-2xHA-TPLN188-Ldimer-IAA14mED-ttRBSC	UAS-TPL-IAA14mED Plant Vector	Kan	E. coli, A. tumefaciens	pGreenII derivative	Site directed mutagenesis
2640	pGII_pUAS-2xHA-TPLN188mED-ttRBSC	UAS-TPL-IAA14mED Plant Vector	Kan	E. coli, A. tumefaciens	pGreenII derivative	Site directed mutagenesis
2850	pGII_pUAS-2xHA-IAA14mED-ttRBSC	UAS-TPL-IAA14mED Plant Vector	Kan	E. coli, A. tumefaciens	pGreenII derivative	Site directed mutagenesis
2851	pGII_pUAS-2xHA-TPLN188-Monomer-[K102A,T116A,Q117S,E122S+F15Y,L8S,S5A,E19S]-IAA14_ttRBSC	UAS-TPL-IAA14mED Plant Vector	Kan	E. coli, A. tumefaciens	pGreenII derivative	Site directed mutagenesis
2852	pGII_pUAS-2xHA-TPLN188-H8QuadA_[V145AE146AK148AK149A]-IAA14mED-ttRBSC	UAS-TPL-IAA14mED Plant Vector	Kan	E. coli, A. tumefaciens	pGreenII derivative	Site directed mutagenesis
2837	pEG101_MED21-YFP-HA	Expression Control (BiFC) / Co-IP	Kan, Kan	E. coli, A. tumefaciens	pEG101	Gateway Cloning
1982	35S:YFP-TPL	Expression Control (BiFC) / Co-IP	Spec	E. coli, A. tumefaciens	pSITE	Kind Gift from Takato Imaizumi
1984	35S:cYFP-TPL	cYFP BiFC Vector	Spec	E. coli, A. tumefaciens	pSITE	Kind Gift from Takato Imaizumi
1983	35S:nYFP-TPL	nYFP BiFC Vector	Spec	E. coli, A. tumefaciens	pSITE	Kind Gift from Takato Imaizumi
2841	35S:nYFP-TPL-H8QuadA_[V145AE146AK148AK149A]	nYFP BiFC Vector	Spec	E. coli, A. tumefaciens	pSITE	Site directed mutagenesis
2763	pSITE_cYFP-MED21	cYFP BiFC Vector	Spec	E. coli, A. tumefaciens	pSITE	Gateway Cloning
2842	pSITE_cYFP-Del5-MED21	cYFP BiFC Vector	Spec	E. coli, A. tumefaciens	pSITE	Site directed mutagenesis
2783	DKLAT1G26665 - 35S-9xMYC-6xHIS-2xProtA	Co-IP	Spec	E. coli, A. tumefaciens	pLIC6	Purchased from ABRC
